# Quantitative multiplexed imaging of chromatin ultrastructure with Decode-PAINT

**DOI:** 10.1101/2022.08.01.502089

**Authors:** Hiroshi M. Sasaki, Jocelyn Y. Kishi, Chao-ting Wu, Brian J. Beliveau, Peng Yin

## Abstract

Super-resolution chromatin imaging techniques are emerging as powerful tools for spatial genomics. However, it remains challenging to visualize the genome on the order of tens of nanometers, a scale that can reveal rich structural detail about the nuclear organization. Here we introduce Decode-PAINT, a multiplexed in situ method, which leverages rapid diffraction-limited pre-decoding and DNA-PAINT (DNA points accumulation for imaging nanoscale topography). Decode-PAINT visualizes multiple discrete genomic regions at a resolution close to the nucleosome scale with a simple and easy-to-implement optical setup, reduces total imaging time by omitting multiple rounds of single-molecule recording, and enables the interrogation of the ultrastructure of the targets with <12 nm lateral and <20 nm axial resolution. We showcase the ability of our approach to perform multiplexed, high-resolution profiling of chromatin structure by performing targeted imaging of nine regions of active and inactive X chromosomes in individual cells. In short, Decode-PAINT accelerates in situ structural genomics.
