## Supplementary Table 1 for "Quantitative multiplexed imaging of chromatin ultrastructure with Decode-PAINT"

### Sheet: Exchange-PAINT
Name	Sequence	Source	Purpose
s47-Sec6-2xP9	CACACGCTCTCCGTCTTGGCCGTGGTCGATCAttAATTAGGATttGCGCTTGGGTATAGAGTCGAAAAGGGCGAATGTGTTGATGCTttAATTAGGAT	IDT, Standard desalting	Bridge oligo
s48-Sec6-2xP1	CACACGCTCTCCGTCTTGGCCGTGGTCGATCAttATACATCTAttGTAATCAGGAAATCGACGGACGACTGAAGGGTTGCAATTGTGttATACATCTA	IDT, Standard desalting	Bridge oligo
s49-Sec6-2xP4	CACACGCTCTCCGTCTTGGCCGTGGTCGATCAttATGAATCTAttGGGACGAACAGATTAACGCCGTGTTGTAAAGTGTATCGAGACttATGAATCTA	IDT, Standard desalting	Bridge oligo
s50-Sec5-2xP16	TAGCGCAGGAGGTCCACGACGTGCAAGGGTGTttTAGTTTGTTttATTGTTGGAACGGCGGCATAGGGCGGCATTAGAATTTAGACAttTAGTTTGTT	IDT, Standard desalting	Bridge oligo
s51-Sec5-2xP10	TAGCGCAGGAGGTCCACGACGTGCAAGGGTGTttATAATGGATttCTTGGGACCGATTACAGTTTGGAGCCGGTCGATTAATCATTCttATAATGGAT	IDT, Standard desalting	Bridge oligo
s52-Sec5-2xP11	TAGCGCAGGAGGTCCACGACGTGCAAGGGTGTttTAATAAGGTttATGGTGATCTCGGCGAAGACAGCGCATTAAGGGGATAACACTttTAATAAGGT	IDT, Standard desalting	Bridge oligo
s53-Sec1-2xP13	CACCGACGTCGCATAGAACGGAAGAGCGTGTGttATAGAGAAGttTACAATCGCGAGGCCCCAAGTACGATCGAGGGCTTAATGTCAttATAGAGAAG	IDT, Standard desalting	Bridge oligo
s54-Sec1-2xP15	CACCGACGTCGCATAGAACGGAAGAGCGTGTGttATAGTGATTttAGTAGGGCGCTAGTTAGTTTAGCGCGTGTAGATAGACTTTGGttATAGTGATT	IDT, Standard desalting	Bridge oligo
P1_10mer	CTAGATGTAT[Cy3B]	BioSynthesis, DualHPLC-purified	PAINT imager
P3_10mer	GTAATGAAGA[Cy3B]	BioSynthesis, DualHPLC-purified	PAINT imager
P4_10mer	GTAGATTCAT[Cy3B]	BioSynthesis, DualHPLC-purified	PAINT imager
P9_10mer	CATCCTAATT[Cy3B]	BioSynthesis, DualHPLC-purified	PAINT imager
P10_10mer	GATCCATTAT[Cy3B]	BioSynthesis, DualHPLC-purified	PAINT imager
P11_10mer	CACCTTATTA[Cy3B]	BioSynthesis, DualHPLC-purified	PAINT imager
P15_10mer	GAATCACTAT[Cy3B]	BioSynthesis, DualHPLC-purified	PAINT imager
P16_10mer	CAACAAACTA[Cy3B]	Amino-modified oligo is purchased from IDT. Conjugated with NHS-Cy3B and purified with HPLC in house.	PAINT imager

### Sheet: Decode-PAINT_6color
Name	Sequence	Source	Purpose
s1_2xP1.p27	ATACATCTAttGTCGTGGAGTTGAAATCGTTGGATACGGCGTGCATGGAAGTGttATACATCTAttACATCATCATACATCATCAT	IDT, Standard desalting	Bridge oligo
s4_2xP1.p28	ATACATCTAttAGCTCGATACATACTACTGGGTCGGTATATGCGGTAAGAGGTttATACATCTAttACAACTTAACACAACTTAAC	IDT, Standard desalting	Bridge oligo
s8_2xP1.p31	ATACATCTAttTGCGCAGTTTAGAGGTCCGAAACGCTGAACTATACTGGCAATttATACATCTAttATTATTCACTATTATTCACT	IDT, Standard desalting	Bridge oligo
s10_2xP1.p37	ATACATCTAttAAGGGCGGGACAGTTCGTGGATATAACGGGCTCAATCAAGATttATACATCTAttATTTCTCTTCATTTCTCTTC	IDT, Standard desalting	Bridge oligo
s13_2xP1.p41	ATACATCTAttATTGAGACGGTACGGTTCACTGCTAACGGACGATTTGGATTCttATACATCTAttACAATCAAAAACAATCAAAA	IDT, Standard desalting	Bridge oligo
s17_2xP1.p44	ATACATCTAttCGGACGGTCGACATGATGAGAGGCCGCTTATATGGGGATTCAttATACATCTAttATTTTCTACCATTTTCTACC	IDT, Standard desalting	Bridge oligo
h.27.27.ip	ACATCATCATGGGCCTTTTGGCCCATGATGATGTATGATGATG/3InvdT/	IDT, HPLC-purified	PER hairpin
h.28.28.ip	ACAACTTAACGGGCCTTTTGGCCCGTTAAGTTGTGTTAAGTTG/3InvdT/	IDT, HPLC-purified	PER hairpin
h.31.31.ip	ATTATTCACTGGGCCTTTTGGCCCAGTGAATAATAGTGAATAA/3InvdT/	IDT, HPLC-purified	PER hairpin
h.37.37.ip	ATTTCTCTTCGGGCCTTTTGGCCCGAAGAGAAATGAAGAGAAA/3InvdT/	IDT, HPLC-purified	PER hairpin
h.41.41.ip	ACAATCAAAAGGGCCTTTTGGCCCTTTTGATTGTTTTTGATTG/3InvdT/	IDT, HPLC-purified	PER hairpin
h.44.44.ip	ATTTTCTACCGGGCCTTTTGGCCCGGTAGAAAATGGTAGAAAA/3InvdT/	IDT, HPLC-purified	PER hairpin
p27*.565	/5ATTO565N/ttATGATGATGTATGATGATGT/3InvdT/	IDT, HPLC-purified	Fluor imager
p28*.488	/5ATTO488N/ttGTTAAGTTGTGTTAAGTTGT/3InvdT/	IDT, HPLC-purified	Fluor imager
p31*.647	/5Alex647N/ttAGTGAATAATAGTGAATAAT/3InvdT/	IDT, HPLC-purified	Fluor imager
p37*.488	/5ATTO488N/ttGAAGAGAAATGAAGAGAAAT/3InvdT/	IDT, HPLC-purified	Fluor imager
p41*.565	/5ATTO565N/ttTTTTGATTGTTTTTGATTGT/3InvdT/	IDT, HPLC-purified	Fluor imager
p44*.647	/5Alex647N/ttGGTAGAAAATGGTAGAAAAT/3InvdT/	IDT, HPLC-purified	Fluor imager
P1_8mer	CAGATGTAT[Cy3B]	BioSynthesis, DualHPLC-purified	PAINT imager

### Sheet: Decoode-PAINT_9color
Name	Sequence	Source	Purpose
s1_2xP1.p25	ATACATCTAttGTCGTGGAGTTGAAATCGTTGGATACGGCGTGCATGGAAGTGttATACATCTAttACCAATAATAACCAATAATA	IDT, Standard desalting	Bridge oligo
s4_2xP1.p28	ATACATCTAttAGCTCGATACATACTACTGGGTCGGTATATGCGGTAAGAGGTttATACATCTAttACAACTTAACACAACTTAAC	IDT, Standard desalting	Bridge oligo
s6_2xP1.p31	ATACATCTAttAACCTCCACACGACACGGGCTGAAACTTATATCGATGACTGCttATACATCTAttATTATTCACTATTATTCACT	IDT, Standard desalting	Bridge oligo
s8_2xP1.p33	ATACATCTAttTGCGCAGTTTAGAGGTCCGAAACGCTGAACTATACTGGCAATttATACATCTAttACCTTCTATTACCTTCTATT	IDT, Standard desalting	Bridge oligo
s10_2xP1.p35	ATACATCTAttAAGGGCGGGACAGTTCGTGGATATAACGGGCTCAATCAAGATttATACATCTAttATAAAAACTCATAAAAACTC	IDT, Standard desalting	Bridge oligo
s11_2xP1.p36	ATACATCTAttAGGTTCGTGCGTAGTCCCTGATAGGGGTCGATAAAAGTACATttATACATCTAttAAACTAATCTAAACTAATCT	IDT, Standard desalting	Bridge oligo
s13_2xP1.p39	ATACATCTAttATTGAGACGGTACGGTTCACTGCTAACGGACGATTTGGATTCttATACATCTAttATTCATTTACATTCATTTAC	IDT, Standard desalting	Bridge oligo
s15_2xP1.p42	ATACATCTAttAATTGGCGCACGACATTCGGAAAGGGTGTCGACGAATATTAGttATACATCTAttACTTACAAACACTTACAAAC	IDT, Standard desalting	Bridge oligo
s17_2xP1.p44	ATACATCTAttCGGACGGTCGACATGATGAGAGGCCGCTTATATGGGGATTCAttATACATCTAttATTTTCTACCATTTTCTACC	IDT, Standard desalting	Bridge oligo
h.25.25.ip	ACCAATAATAGGGCCTTTTGGCCCTATTATTGGTTATTATTGG/3InvdT/	IDT, HPLC-purified	PER hairpin
h.28.28.ip	ACAACTTAACGGGCCTTTTGGCCCGTTAAGTTGTGTTAAGTTG/3InvdT/	IDT, HPLC-purified	PER hairpin
h.31.31.ip	ATTATTCACTGGGCCTTTTGGCCCAGTGAATAATAGTGAATAA/3InvdT/	IDT, HPLC-purified	PER hairpin
h.33.33.ip	ACCTTCTATTGGGCCTTTTGGCCCAATAGAAGGTAATAGAAGG/3InvdT/	IDT, HPLC-purified	PER hairpin
h.35.35.ip	ATAAAAACTCGGGCCTTTTGGCCCGAGTTTTTATGAGTTTTTA/3InvdT/	IDT, HPLC-purified	PER hairpin
h.36.36.ip	AAACTAATCTGGGCCTTTTGGCCCAGATTAGTTTAGATTAGTT/3InvdT/	IDT, HPLC-purified	PER hairpin
h.39.39.ip	ATTCATTTACGGGCCTTTTGGCCCGTAAATGAATGTAAATGAA/3InvdT/	IDT, HPLC-purified	PER hairpin
h.42.42.ip	ACTTACAAACGGGCCTTTTGGCCCGTTTGTAAGTGTTTGTAAG/3InvdT/	IDT, HPLC-purified	PER hairpin
h.44.44.ip	ATTTTCTACCGGGCCTTTTGGCCCGGTAGAAAATGGTAGAAAA/3InvdT/	IDT, HPLC-purified	PER hairpin
p25*.488	/5ATTO488N/ttTATTATTGGTTATTATTGGT/3InvdT/	IDT, HPLC-purified	Fluor imager
p28*.488	/5ATTO488N/ttGTTAAGTTGTGTTAAGTTGT/3InvdT/	IDT, HPLC-purified	Fluor imager
p31*.488	/5ATTO488N/ttAGTGAATAATAGTGAATAAT/3InvdT/	IDT, HPLC-purified	Fluor imager
p33*.565	/5ATTO565N/ttAGTGAATAATAGTGAATAAT/3InvdT/	IDT, HPLC-purified	Fluor imager
p35*.565	/5ATTO565N/ttGAGTTTTTATGAGTTTTTAT/3InvdT/	IDT, HPLC-purified	Fluor imager
p36*.647	/5Alex647N/ttAGATTAGTTTAGATTAGTTT/3InvdT/	IDT, HPLC-purified	Fluor imager
p39*.647	/5Alex647N/ttGTAAATGAATGTAAATGAAT/3InvdT/	IDT, HPLC-purified	Fluor imager
p42*.647	/5Alex647N/ttGTTTGTAAGTGTTTGTAAGT/3InvdT/	IDT, HPLC-purified	Fluor imager
p44*.565	/5ATTO565N/ttGGTAGAAAATGGTAGAAAAT/3InvdT/	IDT, HPLC-purified	Fluor imager
P1_8mer	CAGATGTAT[Cy3B]	BioSynthesis, DualHPLC-purified	PAINT imager

### Sheet: Xist RNA FISH
Name	Sequence	Source	Purpose
xist.p30_01	TTACAATAGCAACCAACTCCCCAGTTTGTTTCAATTGTGACttATAGTGATTttAAATACTCTCAAATACTCTC	IDT, Standard desalting	RNA FISH probe
xist.p30_02	ATCTAGATGGCTTAAGATTACTTTCTGGTGGTCACCCATGCttATAGTGATTttAAATACTCTCAAATACTCTC	IDT, Standard desalting	RNA FISH probe
xist.p30_03	TTCTGCATTTCACATCAGTTCACAAGTTCAAGAGTCTTCCAttATAGTGATTttAAATACTCTCAAATACTCTC	IDT, Standard desalting	RNA FISH probe
xist.p30_04	ATCTTTGAGGTAGAAGGACAATGACGAAGCCACTTAATTCCttATAGTGATTttAAATACTCTCAAATACTCTC	IDT, Standard desalting	RNA FISH probe
xist.p30_05	AATCAGTAGTGGTAGTGATGCCAGAAACTGTGAAAGGAAGttATAGTGATTttAAATACTCTCAAATACTCTC	IDT, Standard desalting	RNA FISH probe
xist.p30_06	TTTCTTCTTTCCATTTTCCAATAATCCATTCCCCATCCCCAttATAGTGATTttAAATACTCTCAAATACTCTC	IDT, Standard desalting	RNA FISH probe
xist.p30_07	GCTGAAGAAAGGGGTGTTACTGAGTCCAGCTGATAttATAGTGATTttAAATACTCTCAAATACTCTC	IDT, Standard desalting	RNA FISH probe
xist.p30_08	AGAAAATTTCAACCCCAGATTATCTTCAACCTTGCTCCCTttATAGTGATTttAAATACTCTCAAATACTCTC	IDT, Standard desalting	RNA FISH probe
xist.p30_09	AAAGCAAACTAGTGAGGACAAAGGATTTTGTCCTCATCTCAttATAGTGATTttAAATACTCTCAAATACTCTC	IDT, Standard desalting	RNA FISH probe
xist.p30_10	ATTGGAACTGCATGAAACTGAACAATTTAAACCTGGAGCTGttATAGTGATTttAAATACTCTCAAATACTCTC	IDT, Standard desalting	RNA FISH probe
xist.p30_11	GTAATGTTCTTAAGACCAATTCAGAACAAAGGCAGGTTGCCttATAGTGATTttAAATACTCTCAAATACTCTC	IDT, Standard desalting	RNA FISH probe
xist.p30_12	CTTAAAACAGGTTTGACCTTTTCCTTCACTCTTCCTCCTGTttATAGTGATTttAAATACTCTCAAATACTCTC	IDT, Standard desalting	RNA FISH probe
xist.p30_13	AAAACGGAAAAGGTCAAAGCCCAGCCAGGCCTACAttATAGTGATTttAAATACTCTCAAATACTCTC	IDT, Standard desalting	RNA FISH probe
xist.p30_14	ATTAGAGAAGCTGTTGCATGAGAAATCATGTCTCCATCTCCttATAGTGATTttAAATACTCTCAAATACTCTC	IDT, Standard desalting	RNA FISH probe
xist.p30_15	TAGACAAACCTTGTAAATGCACTTCAAAACCAATTGTGGCTttATAGTGATTttAAATACTCTCAAATACTCTC	IDT, Standard desalting	RNA FISH probe
xist.p30_16	CAAGTGTAGGTGGTTCCCCAAGGCTGGTACCAATGttATAGTGATTttAAATACTCTCAAATACTCTC	IDT, Standard desalting	RNA FISH probe
xist.p30_17	AGACTGGGGTTTGGGAATTAGTTGGTCATCATCCCttATAGTGATTttAAATACTCTCAAATACTCTC	IDT, Standard desalting	RNA FISH probe
xist.p30_18	ATAAGGAGAGTTCCTGTAACTTAAGGAGCAAGCTCACTACAttATAGTGATTttAAATACTCTCAAATACTCTC	IDT, Standard desalting	RNA FISH probe
xist.p30_19	AAACCCAGCTACCTGCTTATCGTAGTGGCCAGAGTttATAGTGATTttAAATACTCTCAAATACTCTC	IDT, Standard desalting	RNA FISH probe
xist.p30_20	ATTAAACCACACAATGTTATTTAGGGACTAAGCCATGCCCCttATAGTGATTttAAATACTCTCAAATACTCTC	IDT, Standard desalting	RNA FISH probe
xist.p30_21	AGAAAACAAGCCAAAAGGAAAGTATTAGGCATTCTCTGGGAttATAGTGATTttAAATACTCTCAAATACTCTC	IDT, Standard desalting	RNA FISH probe
xist.p30_22	TTTTGTTGCATCTCCAAGTCAGAATAAATGCCTTTTGGAGCttATAGTGATTttAAATACTCTCAAATACTCTC	IDT, Standard desalting	RNA FISH probe
xist.p30_23	AAAAGCCCTCTCTTATTCCCACTCTACAACGCATGTttATAGTGATTttAAATACTCTCAAATACTCTC	IDT, Standard desalting	RNA FISH probe
xist.p30_24	AAACACAGTCTCTTAGAGAATTTGTTCCTGTGTTTCCACCAttATAGTGATTttAAATACTCTCAAATACTCTC	IDT, Standard desalting	RNA FISH probe
xist.p30_25	AGTGCACTTTGGTTTACGTCTTTCAAGCACTTAAGAACAGCttATAGTGATTttAAATACTCTCAAATACTCTC	IDT, Standard desalting	RNA FISH probe
xist.p30_26	AATTAAAGAACAAACCCTGAGCCCTTTTATCAGTCTCCTGGttATAGTGATTttAAATACTCTCAAATACTCTC	IDT, Standard desalting	RNA FISH probe
xist.p30_27	AATCTCAAAGGCAATTGAGTGGGTCTTCTGGGCCAttATAGTGATTttAAATACTCTCAAATACTCTC	IDT, Standard desalting	RNA FISH probe
xist.p30_28	AGATGTTCTTCTATCTTCAGCTGTCAGTGATCTAATGCCCTttATAGTGATTttAAATACTCTCAAATACTCTC	IDT, Standard desalting	RNA FISH probe
xist.p30_29	TTTTACTCCTTTACTTCTGTAGGCCAGGTCAAGGTGGttATAGTGATTttAAATACTCTCAAATACTCTC	IDT, Standard desalting	RNA FISH probe
xist.p30_30	TATCATCAGCACTTAAGAAACTGGATGGAAGACCACAACACttATAGTGATTttAAATACTCTCAAATACTCTC	IDT, Standard desalting	RNA FISH probe
xist.p30_31	AAAATTTTCCATCTCCTCAATCAGGCCAGGAAGCATGttATAGTGATTttAAATACTCTCAAATACTCTC	IDT, Standard desalting	RNA FISH probe
xist.p30_32	CTGGACAGGACTTTATCTCTCTACTCAGCTTAGTACACTGCttATAGTGATTttAAATACTCTCAAATACTCTC	IDT, Standard desalting	RNA FISH probe
xist.p30_33	TTTTATATCCTAGGGCATGTAGTTCCGAGCCCCACttATAGTGATTttAAATACTCTCAAATACTCTC	IDT, Standard desalting	RNA FISH probe
xist.p30_34	AACTACTATAGTGGCATTCTTCAGACAACCAATCCCTTGCttATAGTGATTttAAATACTCTCAAATACTCTC	IDT, Standard desalting	RNA FISH probe
xist.p30_35	AAACCTAGTACCCAGCACCAAGTGAGAAAATCAACAGTttATAGTGATTttAAATACTCTCAAATACTCTC	IDT, Standard desalting	RNA FISH probe
xist.p30_36	TGGTGCCTTAGAGTTCACAAAATGCTAACATAGGTATTGCCttATAGTGATTttAAATACTCTCAAATACTCTC	IDT, Standard desalting	RNA FISH probe
xist.p30_37	TTTAGAAAGCACATTCGCAAGCTGAATTAAGTGACTTTCGGttATAGTGATTttAAATACTCTCAAATACTCTC	IDT, Standard desalting	RNA FISH probe
xist.p30_38	ACTTCATTTCCTCATACTAGCTCTTTCCTGGTTACCTGGAttATAGTGATTttAAATACTCTCAAATACTCTC	IDT, Standard desalting	RNA FISH probe
xist.p30_39	AGCAGTTTCCATGTGTTTTCGTTTCTGATACCTGGAATACTttATAGTGATTttAAATACTCTCAAATACTCTC	IDT, Standard desalting	RNA FISH probe
xist.p30_40	TTTTACTCAAAATTACCAGAGCAGCAAACACAAATTGGCCTttATAGTGATTttAAATACTCTCAAATACTCTC	IDT, Standard desalting	RNA FISH probe
xist.p30_41	TTATGCTTGCTCCTTTCTTTGTATCCACAACGCTTATCACAttATAGTGATTttAAATACTCTCAAATACTCTC	IDT, Standard desalting	RNA FISH probe
xist.p30_42	ACACTGCACTTTCAAATGTTAACTGCATGATTGCCAATACAttATAGTGATTttAAATACTCTCAAATACTCTC	IDT, Standard desalting	RNA FISH probe
xist.p30_43	TCAAGGAAAGTATTAAACATGCTCAACAGTCCCAGGTTCTttATAGTGATTttAAATACTCTCAAATACTCTC	IDT, Standard desalting	RNA FISH probe
xist.p30_44	ATCTTTAAGCCTAGAGATGGGTATTAAACCCAGGAGTAGCGttATAGTGATTttAAATACTCTCAAATACTCTC	IDT, Standard desalting	RNA FISH probe
xist.p30_45	TTGGCACAGTCCACCAAATTATTTGGCCACTACTATGAttATAGTGATTttAAATACTCTCAAATACTCTC	IDT, Standard desalting	RNA FISH probe
xist.p30_46	CCTCGCTTTGTCCCAGGCACAGTCACCCTTTCCATAttATAGTGATTttAAATACTCTCAAATACTCTC	IDT, Standard desalting	RNA FISH probe
xist.p30_47	ACCATCACTAGAAATCCCAAACCCCAGAATCCTGCttATAGTGATTttAAATACTCTCAAATACTCTC	IDT, Standard desalting	RNA FISH probe
xist.p30_48	TCACCTAAGCTCAAAGAAGGAAGCTGTTGCTGGCAttATAGTGATTttAAATACTCTCAAATACTCTC	IDT, Standard desalting	RNA FISH probe
xist.p30_49	GGTGCTTCTCAGAAGTCTGGCACATCTGTGTATTTCTttATAGTGATTttAAATACTCTCAAATACTCTC	IDT, Standard desalting	RNA FISH probe
xist.p30_50	TGTCTAATTCTTCTCATTGGCCTGGAGCATCTCTTCACttATAGTGATTttAAATACTCTCAAATACTCTC	IDT, Standard desalting	RNA FISH probe
xist.p30_51	TTTCCCCAACAACCTGACCATTTTATCTTCTCAGTCTAGGGttATAGTGATTttAAATACTCTCAAATACTCTC	IDT, Standard desalting	RNA FISH probe
xist.p30_52	ACAGTATCACCTATATGAATGTCTGCTCCTGAGGGAAGTttATAGTGATTttAAATACTCTCAAATACTCTC	IDT, Standard desalting	RNA FISH probe
xist.p30_53	AAGCCAGATTAGATACTGACTGGATTTTGGTGTCTCTCTCAttATAGTGATTttAAATACTCTCAAATACTCTC	IDT, Standard desalting	RNA FISH probe
xist.p30_54	AATAGGTAAAAGCTGTGATTTAAAGCTGGCTCAAGACTGGCttATAGTGATTttAAATACTCTCAAATACTCTC	IDT, Standard desalting	RNA FISH probe
xist.p30_55	CCAGGCATAATACTGTCAATCTAAAGGTAACCGGCAACAttATAGTGATTttAAATACTCTCAAATACTCTC	IDT, Standard desalting	RNA FISH probe
xist.p30_56	ACAATAGAAAAGAGGTAGGGTTTAGGGTTCTCATCTTGGGAttATAGTGATTttAAATACTCTCAAATACTCTC	IDT, Standard desalting	RNA FISH probe
xist.p30_57	TTTCCCCAGGTCTTCAAGCTTCTATCCTTCCTGGGttATAGTGATTttAAATACTCTCAAATACTCTC	IDT, Standard desalting	RNA FISH probe
xist.p30_58	GTCATGGGCCTCCAGATTCCGGCCGTTAGTCTTGAttATAGTGATTttAAATACTCTCAAATACTCTC	IDT, Standard desalting	RNA FISH probe
xist.p30_59	TTTTCGCTTGGGTCCTCTATCCATCTAGGTAGGCTttATAGTGATTttAAATACTCTCAAATACTCTC	IDT, Standard desalting	RNA FISH probe
xist.p30_60	TTGTGACAGGGGCCTTCCATCCTTGGGTTGTAGGTttATAGTGATTttAAATACTCTCAAATACTCTC	IDT, Standard desalting	RNA FISH probe
xist.p30_61	CTAACTCAAGCCTTGAGACTTCCATCCAACTCAGGCttATAGTGATTttAAATACTCTCAAATACTCTC	IDT, Standard desalting	RNA FISH probe
xist.p30_62	CTTCGGTCCAATTCAGGCCACCCTCTGTTTTCTTGttATAGTGATTttAAATACTCTCAAATACTCTC	IDT, Standard desalting	RNA FISH probe
xist.p30_63	GCTCTTGAGGCTTTTGTTGGTTTCAGGCCTGAGGCttATAGTGATTttAAATACTCTCAAATACTCTC	IDT, Standard desalting	RNA FISH probe
xist.p30_64	TCTATCTATCTTGGAACATGGGCTTTCCATCTTAGTCCTCGttATAGTGATTttAAATACTCTCAAATACTCTC	IDT, Standard desalting	RNA FISH probe
xist.p30_65	GGTCTCAAGTCTCAAACCATCTGTCTTATACTTTGGGCCttATAGTGATTttAAATACTCTCAAATACTCTC	IDT, Standard desalting	RNA FISH probe
xist.p30_66	TTCTATCCATATGAGCCTTCCACCTTCTGCCCTACTttATAGTGATTttAAATACTCTCAAATACTCTC	IDT, Standard desalting	RNA FISH probe
xist.p30_67	TGAGTTCTGGGTTTTACTGCAGTCTAGGGCCTTGTttATAGTGATTttAAATACTCTCAAATACTCTC	IDT, Standard desalting	RNA FISH probe
xist.p30_68	TTTGGTCTTGGATCATCTCACATGGCAGCCTGGCAttATAGTGATTttAAATACTCTCAAATACTCTC	IDT, Standard desalting	RNA FISH probe
xist.p30_69	TAAGGAACCGCTCCACAATGCTTGCTCTGATAGCCttATAGTGATTttAAATACTCTCAAATACTCTC	IDT, Standard desalting	RNA FISH probe
xist.p30_70	GACGTTCTGCACCTATCAGGCAGGGGTTAGGAAGCttATAGTGATTttAAATACTCTCAAATACTCTC	IDT, Standard desalting	RNA FISH probe
xist.p30_71	TCATGAAGAGGCTGAAATACTCAAAGGTGAGTAGAAAGGGAttATAGTGATTttAAATACTCTCAAATACTCTC	IDT, Standard desalting	RNA FISH probe
xist.p30_72	ACTGAAATAGAAAATCACAAACAGCAAGAGATGCTGAGGCAttATAGTGATTttAAATACTCTCAAATACTCTC	IDT, Standard desalting	RNA FISH probe
xist.p30_73	AAAAGGTGAAATTTAAAACGAACGAGAAGGGGAAGGGGttATAGTGATTttAAATACTCTCAAATACTCTC	IDT, Standard desalting	RNA FISH probe
xist.p30_74	TCACAGTTCACAAAGAGAAAAGAGAGGTAGGCAGAGAAAGGttATAGTGATTttAAATACTCTCAAATACTCTC	IDT, Standard desalting	RNA FISH probe
xist.p30_75	AAAGGAGACATGAAATAAAGCGTGAAAGAAGAGCCACATCTttATAGTGATTttAAATACTCTCAAATACTCTC	IDT, Standard desalting	RNA FISH probe
xist.p30_76	AAGAAATACACACTTGAGTGCAAGAGATAAGCAAAGGCAGAttATAGTGATTttAAATACTCTCAAATACTCTC	IDT, Standard desalting	RNA FISH probe
xist.p30_77	GCAACATCAACAACTTACTTCATTCAGCTATCCTCAAGTGCttATAGTGATTttAAATACTCTCAAATACTCTC	IDT, Standard desalting	RNA FISH probe
xist.p30_78	TAGAGTGCCAGGCATGTTGATCTTCAGGTGGGAAGttATAGTGATTttAAATACTCTCAAATACTCTC	IDT, Standard desalting	RNA FISH probe
xist.p30_79	GCTGACTTCCTTCAGTGTGTTCAAATTTCTTGGACCTGttATAGTGATTttAAATACTCTCAAATACTCTC	IDT, Standard desalting	RNA FISH probe
xist.p30_80	CTGAAGACTCAGCTCTCTGCACTGCTTGTAGGAAGttATAGTGATTttAAATACTCTCAAATACTCTC	IDT, Standard desalting	RNA FISH probe
xist.p30_81	ACTACTTATTATGCTTTTAGGGACAGCTTACGCACCTTGACttATAGTGATTttAAATACTCTCAAATACTCTC	IDT, Standard desalting	RNA FISH probe
xist.p30_82	TATCTTCCTATCTGGGACCAGGAAAGTATCTTGACAGAACCttATAGTGATTttAAATACTCTCAAATACTCTC	IDT, Standard desalting	RNA FISH probe
xist.p30_83	TCCTGACCTAGGGTTGTTGCCCAGTGGTAGTGAGCttATAGTGATTttAAATACTCTCAAATACTCTC	IDT, Standard desalting	RNA FISH probe
xist.p30_84	TTTTCCCCTGGAGGATCCTCATGCCCCATCTCCACttATAGTGATTttAAATACTCTCAAATACTCTC	IDT, Standard desalting	RNA FISH probe
xist.p30_85	AGGGATCGTCAAAGGGAATGGATCACTAACACTGTAAAACttATAGTGATTttAAATACTCTCAAATACTCTC	IDT, Standard desalting	RNA FISH probe
xist.p30_86	TTTTCTCCAGATAGCTGGCAACCCATCCAAGTAGAttATAGTGATTttAAATACTCTCAAATACTCTC	IDT, Standard desalting	RNA FISH probe
xist.p30_87	TTAGCTGGAGCTTGGCCAGATTCTCAAAGGGAAAGttATAGTGATTttAAATACTCTCAAATACTCTC	IDT, Standard desalting	RNA FISH probe
xist.p30_88	TGATTAATTTGGAGCCTCTTATAGCTGTTTGCAGTCCTCAGttATAGTGATTttAAATACTCTCAAATACTCTC	IDT, Standard desalting	RNA FISH probe
xist.p30_89	GTCTCACATGCTCAGAATGTCCTTAAGAAGAAAGACAGGGttATAGTGATTttAAATACTCTCAAATACTCTC	IDT, Standard desalting	RNA FISH probe
xist.p30_90	AGTATTCTAAAGAGCCAGAGACTCTTCTTTACAGCTGTCCGttATAGTGATTttAAATACTCTCAAATACTCTC	IDT, Standard desalting	RNA FISH probe
xist.p30_91	GCAAACTGCTCCCTGAGCTGGGCCGATCTTTTGACttATAGTGATTttAAATACTCTCAAATACTCTC	IDT, Standard desalting	RNA FISH probe
xist.p30_92	AAGAACTGCTGTTGTGATGACTAGTTATTTGCTTGAGCAGTttATAGTGATTttAAATACTCTCAAATACTCTC	IDT, Standard desalting	RNA FISH probe
xist.p30_93	TCCATATTACATAATCCTGTGCCACAAAACACCCTGTACACttATAGTGATTttAAATACTCTCAAATACTCTC	IDT, Standard desalting	RNA FISH probe
xist.p30_94	TAGTGGCTGGGATATTATTCATTTCCACTAGGCAGCTATCTttATAGTGATTttAAATACTCTCAAATACTCTC	IDT, Standard desalting	RNA FISH probe
xist.p30_95	AAGTGAATGCTGGTAAAGCCCACACAAAGATACTGGTttATAGTGATTttAAATACTCTCAAATACTCTC	IDT, Standard desalting	RNA FISH probe
xist.p30_96	TTAAAATAGCAAGAGTCAGTGTTCTATCCACAGACCCACCAttATAGTGATTttAAATACTCTCAAATACTCTC	IDT, Standard desalting	RNA FISH probe
p30*.647	/5Alex647N/ttGAGAGTATTTGAGAGTATTT/3InvdT/	IDT, HPLC-purified	Fluor imager

### Sheet: Chr8 DNA FISH
Spot ID	Chromosome	Coordinate start*	Coordinate end*	Genomic size (kb)	Number of probes	Average probe density (kb-1)
1	chr8	133700000	133799999	99.999	533	5.33005
2	chr8	133800000	133899999	99.999	534	5.34005
3	chr8	133900000	133999999	99.999	468	4.68005
4	chr8	134000000	134099999	99.999	525	5.25005
5	chr8	134100000	134199999	99.999	534	5.34005
6	chr8	134200000	134299999	99.999	534	5.34005
7	chr8	134300000	134399999	99.999	534	5.34005
8	chr8	134400000	134499999	99.999	534	5.34005
*hg38

### Sheet: ChrX DNA FISH_6color
Spot ID	Chromosome	Coordinate start*	Coordinate end*	Genomic size (kb)	Number of probes	Average probe density (kb-1)
1	chrX	3938409	4134511	196.1	1000	5.1
2	chrX	25039301	25236005	196.7	1000	5.1
3	chrX	54342639	54544319	201.7	1000	5
4	chrX	70920697	71123743	203	1000	4.9
5	chrX	111377187	111578942	201.8	1000	5
6	chrX	145630363	145832937	202.6	1000	4.9
*hg38

### Sheet: ChrX DNA FISH_9color
Spot ID	Chromosome	Coordinate start*	Coordinate end*	Genomic size (kb)	Number of probes	Average probe density (kb-1)
1	chrX	3938409	4134511	196.102	1000	5.09939
2	chrX	25039301	25236005	196.704	1000	5.08378
3	chrX	40168200	40365669	197.469	1000	5.06409
4	chrX	54342639	54544319	201.68	1000	4.95835
5	chrX	70920697	71123743	203.046	1000	4.92499
6	chrX	97301419	97505301	203.882	1000	4.9048
7	chrX	111377187	111578942	201.755	1000	4.95651
8	chrX	128531725	128731943	200.218	1000	4.99456
9	chrX	145630363	145832937	202.574	1000	4.93647
*hg38
