## Supplementary Table 2 for "Quantitative multiplexed imaging of chromatin ultrastructure with Decode-PAINT"

### Sheet: PAINT imaging
Dataset	PAINT parameters	Imaging parameters	Z-sectioning	DNA-PAINT recording time per FoV (hr)
Figure 1	P1-8 mer Cy3B, 1 nM	150 ms, 10000 frames	10 sections, 170 nm step	4
Figure 2	P1-8 mer Cy3B, 1 nM	150 ms, 5000 frames	19 sections, 85 nm step	4
Supplementary Figure 1: P1	P1-10 mer Cy3B, 1 nM	200 ms, 5000 frames	5 sections, 170 nm step	1.5
Supplementary Figure 1: P3	P3-10 mer Cy3B, 2 nM	200 ms, 5000 frames	5 sections, 170 nm step	1.5
Supplementary Figure 1: P4	P4-10 mer Cy3B, 1 nM	200 ms, 5000 frames	5 sections, 170 nm step	1.5
Supplementary Figure 1: P9	P9-10 mer Cy3B, 2 nM	200 ms, 5000 frames	5 sections, 170 nm step	1.5
Supplementary Figure 1: P10	P10-10 mer Cy3B, 2 nM	200 ms, 5000 frames	5 sections, 170 nm step	1.5
Supplementary Figure 1: P11	P11-10 mer Cy3B, 3 nM	200 ms, 5000 frames	5 sections, 170 nm step	1.5
Supplementary Figure 1: P15	P15-10 mer Cy3B, 2 nM	200 ms, 5000 frames	5 sections, 170 nm step	1.5
Supplementary Figure 1: P16	P16-10 mer Cy3B, 1 nM	200 ms, 5000 frames	5 sections, 170 nm step	1.5

### Sheet: Diffraction-limited imaging
Dataset	Fluorescent dye	SABER imaging parameters	Z-sectioning
Figure 1, 2, Supplementary Figure 2a	ATTO488	50 ms, 100% 470/24-nm, 196-mW LED	101 sections, 100 nm step
Figure 1, 2, Supplementary Figure 2a	ATTO565	10 ms, 100% 550/15-nm, 260-mW LED	101 sections, 100 nm step
Figure 1, 2, Supplementary Figure 2a	Alexa Fluor 647	20 ms, 100% 640/30-nm, 231-mW LED	101 sections, 100 nm step
Figure 1, 2, Supplementary Figure 2a	DAPI	30 ms, 60% 395/25-nm, 295-mW LED	101 sections, 100 nm step
Supplementary Figure 2b	ATTO488	500 ms, 100% 470/24-nm, 196-mW LED	101 sections, 100 nm step
Supplementary Figure 2b	ATTO565	100 ms, 100% 550/15-nm, 260-mW LED	101 sections, 100 nm step
Supplementary Figure 2b	Alexa Fluor 647	200 ms, 100% 640/30-nm, 231-mW LED	101 sections, 100 nm step
Supplementary Figure 2b	DAPI	30 ms, 60% 395/25-nm, 295-mW LED	101 sections, 100 nm step
